# Multiomics Reveals Compartmentalized Immune Responses and Tissue-Vascular Signatures in Lyme Disease

**DOI:** 10.1101/2025.05.27.656061

**Authors:** Clifford Rostomily, Ameek Bhalla, Henry Hampton, Lance Pflieger, Mary E. Brunkow, Denise Cooper, Christopher Lausted, Ajay Suresh Akhade, Brett Smith, Kelsey Scherler, Pamela Troisch, Kai Wang, Gary P. Wormser, Noa Rappaport, Leroy Hood, Naeha Subramanian

**Affiliations:** Institute for Systems Biology, Seattle, WA, USA; Division of Infectious Diseases, New York Medical College, Valhalla, New York, USA; Department of Immunology, University of Washington, Seattle WA, USA; Phenome Health, Seattle, WA, USA; Buck Institute for Research on Aging, Novato, CA, USA

**Keywords:** Lyme disease, *Borrelia burgdorferi*, PBMC, skin, endothelia, multiomics, immune response

## Abstract

Lyme disease (LD) is growing in incidence, with nearly 500,000 cases diagnosed annually in the United States. Despite treatment, some patients experience persistent symptoms. The immune mechanisms underlying LD remain poorly understood. We conducted a multiomic longitudinal analysis of 49 LD patients and matched controls, integrating plasma proteomics, metabolomics, PBMC immunophenotyping, and a meta-analysis of skin lesions. We identified compartmentalized immune responses in acute LD, with coordinated alterations in circulating plasma proteins and metabolites linked to endothelial barrier stability, metabolic reprogramming, and symptom severity, predominantly traced to tissue and vascular immune processes at the site of infection. In contrast, PBMCs remained largely quiescent, revealing a disconnect between localized tissue responses and systemic immunity. These findings provide novel insights into LD pathophysiology and highlight the potential for diagnostics leveraging tissue and vascular immune markers detectable in blood. They also provide a resource for biomarker discovery and predictive modeling to improve LD management.
