## Supplementary Table 1 for "Multiomics Reveals Compartmentalized Immune Responses and Tissue-Vascular Signatures in Lyme Disease"

### Sheet: Sheet1
Table S1: Markers used for immunophenotyping PBMCs. Antibodies employed for flow cytometry staining of T cells, B cells, monocytes, DCs, and NK cells are shown.
	Marker	Dye	Cat #	Vendor
T cells	CD3	BB515	564465	BD
	CD4	BUV563	566000	BD
	CD8	APC-H7	560179	BD
	CD69	PE	560968	BD
	CD25	PERCPCY5.5	560503	BD
	CCR7	BV786	563710	BD
	FOXP3	v450	561182	BD
	RORyt	BV650	563424	BD
	TBET	A647	561267	BD
	GATA3	PE-CY7	560405	BD
	CD45 RO	A700	561136	BD
	𝛾δ TCR	BV510	740179	BD
	Viability	Zombie UV FVS	423107	Biolegend
B cells	CD19	APC	555415	BD
	IgM	BB515	564622	BD
	IgD	PE	555779	BD
	CD27	BV421	562513	BD
	CD38	BV605	562665	BD
	CD138	APC-R700	566050	BD
	CD24	PECY7	561646	BD
	CD86	PERCPCY5.5	561129	BD
	Viability	Zombie UV FVS	423107	Biolegend
Monocytes	CD3	APC	561810	BD
	CD19	APC	555415	BD
	CD14	V500	561391	BD
	CD40	PE-Cy7	561215	BD
	CD83	PE	561959	BD
	HLADR	PerCP-Cy5.5	560652	BD
	TNF-α	AF700	561208	BD
	CD86	BV605	562999	BD
	CD80	BV421	564160	BD
	IL-1 beta	FITC	340515	BD
	Viability	Zombie UV FVS	423107	Biolegend
DCs/NK cells	CD3	APC	561810	BD
	CD19	APC	555415	BD
	CD14	APC	561708	BD
	CD16	FITC	560996	BD
	CD56	PE-CF594	562289	BD
	CD107a	APC-H7	561343	BD
	HLADR	PerCP-Cy5.5	560652	BD
	TNF-α	AF700	557996	BD
	CD11c	PE-Cy7	561356	BD
	CD123	BV421	562517	BD
	Viability	Zombie UV FVS	423107	Biolegend
