## Supplementary Table 2 for "Multiomics Reveals Compartmentalized Immune Responses and Tissue-Vascular Signatures in Lyme Disease"

### Sheet: Sheet1
Table S2: Annotation of immune cell populations analyzed by flow cytometry.
Markers used for defining populations in flow cytometry data
***Activation/Cell State markers were not used to define populations but were included in panels
Live/Dead	Zombie UV-	** top gate for all populations
B Cell Panel	Markers	Parent	Method Used to Define Population
B Cells	CD19+	Live	Gating
Class Switched	IgD-/IgM-	B Cells	Clustering and Manual Annotation
Plasmablasts	CD27+/CD38++	B Cells	Clustering and Manual Annotation
Naive	CD27-/IgD+	B Cells	Clustering and Manual Annotation
CD138hi	CD27+/IgD++/CD138++	B Cells	Clustering and Manual Annotation
Non-Class Switched	CD27+/CD24+/IgD+	B Cells	Clustering and Manual Annotation
Transtional	IgD+/CD24+/CD38++/IgD+/IgM+	B Cells	Clustering and Manual Annotation
Activation/Cell State	CD86	All B cell subsets	Not Gated
Monocyte Panel	Markers	Parent	Method Used to Define Population
Monocytes	CD14+/CD3-/CD19-	Live	Gating
Classical	CD14+/CD16-	Monocytes	Clustering and Manual Annotation
Intermediate	CD14+/CD16+	Monocytes	Clustering and Manual Annotation
Non-classical	CD14low/CD16+	Monocytes	Clustering and Manual Annotation
CD14++CD16++	CD14++/CD16++	Monocytes	Clustering and Manual Annotation
Activation/Cell State	TNFa	All monocyte subsets	Not Gated
Activation/Cell State	IL1B	All monocyte subsets	Not Gated
Activation/Cell State	CD86	All monocyte subsets	Not Gated
Activation/Cell State	CD83	All monocyte subsets	Not Gated
Activation/Cell State	CD40	All monocyte subsets	Not Gated
Activation/Cell State	HLADR	All monocyte subsets	Not Gated
DC/NK Panel	Markers	Parent	Method Used to Define Population
DCs or NK Cells	CD14-/CD3-/CD19-	Live	Gating
CD16-CD56++ NK Cells	CD56++/CD16-	DCs or NK Cells	Clustering and Manual Annotation
CD16-HLADR+ NK Cells	CD56+/CD16-/HLADR+	DCs or NK Cells	Clustering and Manual Annotation
CD16+ NK Cells	CD56+/CD16+	DCs or NK Cells	Clustering and Manual Annotation
mDCs	CD56-/HLADR+/CD11c+/CD123-	DCs or NK Cells	Clustering and Manual Annotation
pDCs	CD56-/HLADR+/CD11c-/CD123+	DCs or NK Cells	Clustering and Manual Annotation
pDCs HLADR-	CD56-/HLADR-/CD11c-/CD123+	DCs or NK Cells	Clustering and Manual Annotation
Unknown	CD56-/HLADR-/CD11c-/CD123-/CD16+/-	DCs or NK Cells	Clustering and Manual Annotation
Activation/Cell State	TNFa	All DC and NK cell subsets	Not Gated
Activation/Cell State	CD107a	All NK cell subsets	Not Gated
T Cell Panel	Markers	Parent	Method Used to Define Population
T Cells	CD3+	Live	Gating
CD4	CD4+/CD8-	T Cells	flowDensity Gating
CD8	CD4-/CD8+	T Cells	flowDensity Gating
Double Negative	CD4-/CD8-	T Cells	flowDensity Gating
Double Positive	CD4+/CD8+	T Cells	flowDensity Gating
Central Memory	CD45RO+/CCR7+	T Cells	flowDensity Gating
Effector	CD45RO-/CCR7-	T Cells	flowDensity Gating
Effector Memory	CD45RO+/CCR7-	T Cells	flowDensity Gating
Naive	CD45RO-/CCR7+	T Cells	flowDensity Gating
𝛾δ TCR-	𝛾δ TCR-	T Cells	flowDensity Gating
𝛾δ TCR+	𝛾δ TCR+	T Cells	flowDensity Gating
Activation/Cell State	CD4+/CD8-/TBET+	T Cells	Not Gated
Activation/Cell State	CD4+/CD8-/ROR𝛾t+	T Cells	Not Gated
Activation/Cell State	CD4+/CD8-/GATA3+	T Cells	Not Gated
Activation/Cell State	CD69		Not Gated
***All combinations of memory or 𝛾δ status were considered for all CD4/CD8 combinations
