## Supplementary Table 3 for "Multiomics Reveals Compartmentalized Immune Responses and Tissue-Vascular Signatures in Lyme Disease"

### Sheet: Sheet1
Table S3: Genes differentially expressed in patient PBMCs in scRNA-Seq. We compared the gene expression in PBMCs at two time points within patients: T1 (acute infection phase) and T4 (one year later; reference). The table lists the differentially expressed genes by cell type (FDR < 0.05).
cell	ensembl_id	gene_symbol	gene_name	adjusted_p_value	mean_expression	log2_fold_change	log2_fold_changelfc_standard_error	wald_statistic	p_value
Classical monocytes	ENSG00000116741	RGS2	regulator of G protein signaling 2	0.013567	6230.92	-0.558231	0.139401	-4.0045	6.21483e-05
Classical monocytes	ENSG00000159388	BTG2	BTG anti-proliferation factor 2	0.00918587	1952.62	-0.637935	0.152702	-4.17764	2.94554e-05
Classical monocytes	ENSG00000162772	ATF3	activating transcription factor 3	0.00131022	359.373	-1.09449	0.237078	-4.61658	3.90125e-06
Classical monocytes	ENSG00000059728	MXD1	MAX dimerization protein 1	1.23388e-05	887.768	-1.03174	0.182916	-5.64049	1.69567e-08
Classical monocytes	ENSG00000081320	STK17B	serine/threonine kinase 17b	0.0389536	2786.97	-0.539197	0.146707	-3.67534	0.000237536
Classical monocytes	ENSG00000169429	CXCL8	C-X-C motif chemokine ligand 8	0.000706748	2325.37	-0.738301	0.154558	-4.77685	1.78063e-06
Classical monocytes	ENSG00000163737	PF4	platelet factor 4	0.000147116	503.228	1.19516	0.234276	5.10151	3.36959e-07
Classical monocytes	ENSG00000163736	PPBP	pro-platelet basic protein	4.07977e-08	797.213	1.25571	0.186976	6.71592	1.86888e-11
Classical monocytes	ENSG00000124882	EREG	epiregulin	0.013567	941.082	-0.712322	0.177453	-4.01414	5.96625e-05
Classical monocytes	ENSG00000138670	RASGEF1B	RasGEF domain family member 1B	2.14363e-05	564.469	-1.15606	0.209523	-5.51759	3.43687e-08
Classical monocytes	ENSG00000120738	EGR1	early growth response 1	0.013567	913.221	-0.758619	0.187776	-4.04001	5.34482e-05
Classical monocytes	ENSG00000113070	HBEGF	heparin binding EGF like growth factor	4.15227e-11	364.799	-1.96752	0.254017	-7.74564	9.51047e-15
Classical monocytes	ENSG00000205269	TMEM170B	transmembrane protein 170B	0.0107103	753.831	-0.758907	0.184566	-4.11185	3.92498e-05
Classical monocytes	ENSG00000137331	IER3	immediate early response 3	5.22544e-06	855.851	-1.06036	0.182281	-5.8172	5.98424e-09
Classical monocytes	ENSG00000118515	SGK1	serum/glucocorticoid regulated kinase 1	5.3293e-07	2295.37	-0.91947	0.147758	-6.22283	4.88255e-10
Classical monocytes	ENSG00000105835	NAMPT	nicotinamide phosphoribosyltransferase	4.90943e-07	4547.94	-0.939962	0.149662	-6.28057	3.37341e-10
Classical monocytes	ENSG00000104312	RIPK2	receptor interacting serine/threonine kinase 2	0.0389536	327.176	-0.889142	0.241316	-3.68455	0.000229108
Classical monocytes	ENSG00000155090	KLF10	KLF transcription factor 10	0.0389536	1090.04	-0.621988	0.169398	-3.67175	0.000240895
Classical monocytes	ENSG00000165030	NFIL3	nuclear factor, interleukin 3 regulated	0.013567	333.597	-0.966627	0.240551	-4.01838	5.85992e-05
Classical monocytes	ENSG00000142089	IFITM3	interferon induced transmembrane protein 3	0.0389519	1293.39	-0.601925	0.162606	-3.70175	0.000214119
Classical monocytes	ENSG00000123358	NR4A1	nuclear receptor subfamily 4 group A member 1	0.010126	482.316	-1.00175	0.241991	-4.13961	3.47893e-05
Classical monocytes	ENSG00000169508	GPR183	G protein-coupled receptor 183	0.00010385	405.707	-1.17353	0.225308	-5.20858	1.90288e-07
Classical monocytes	ENSG00000140379	BCL2A1	BCL2 related protein A1	0.0196959	565.27	-0.783876	0.200804	-3.90369	9.47354e-05
Classical monocytes	ENSG00000276085	CCL3L1	C-C motif chemokine ligand 3 like 1	0.00118095	458.125	-1.00226	0.215326	-4.65462	3.24586e-06
Classical monocytes	ENSG00000276085	CCL3L3	C-C motif chemokine ligand 3 like 3	0.00118095	458.125	-1.00226	0.215326	-4.65462	3.24586e-06
Classical monocytes	ENSG00000128016	ZFP36	ZFP36 ring finger protein	0.000144665	6741.84	-0.693384	0.135306	-5.12458	2.98209e-07
Classical monocytes	ENSG00000011422	PLAUR	plasminogen activator, urokinase receptor	0.0340723	948.571	-0.653731	0.174502	-3.74626	0.000179492
Classical monocytes	ENSG00000197405	C5AR1	complement C5a receptor 1	0.0251573	1371.55	-0.618961	0.161496	-3.83266	0.000126766
Intermediate monocytes	ENSG00000173369	C1QB	complement C1q B chain	3.13535e-05	138.036	-2.48202	0.412523	-6.01668	1.78034e-09
Myeloid dendritic cells	ENSG00000121966	CXCR4	C-X-C motif chemokine receptor 4	0.00222293	309.664	-1.30171	0.252231	-5.16078	2.45926e-07
Myeloid dendritic cells	ENSG00000109321	AREG	amphiregulin	6.54713e-06	71.4303	-3.26037	0.520034	-6.26952	3.6216e-10
Naive B cells	ENSG00000265972	TXNIP	thioredoxin interacting protein	2.98573e-11	2969.63	-0.996384	0.125099	-7.96478	1.65524e-15
Naive B cells	ENSG00000133639	BTG1	BTG anti-proliferation factor 1	2.54797e-05	2642.22	-0.743965	0.125216	-5.94145	2.82511e-09
Naive CD4 T cells	ENSG00000121966	CXCR4	C-X-C motif chemokine receptor 4	0.0107316	1180.13	-0.734079	0.146594	-5.00758	5.51186e-07
Natural killer cells	ENSG00000150681	RGS18	regulator of G protein signaling 18	0.0311922	62.6938	2.65891	0.604846	4.39601	1.10259e-05
Natural killer cells	ENSG00000121966	CXCR4	C-X-C motif chemokine receptor 4	0.000587628	715.557	-1.08255	0.207348	-5.22091	1.78042e-07
Natural killer cells	ENSG00000168497	CAVIN2	caveolae associated protein 2	6.21174e-06	75.5094	3.51182	0.581699	6.03717	1.56838e-09
Natural killer cells	ENSG00000163737	PF4	platelet factor 4	1.88921e-15	198.201	3.45091	0.379468	9.09407	9.54003e-20
Natural killer cells	ENSG00000109321	AREG	amphiregulin	4.48445e-06	129.932	-2.71364	0.440365	-6.16226	7.17141e-10
Natural killer cells	ENSG00000127920	GNG11	G protein subunit gamma 11	3.34211e-08	95.8973	3.68345	0.529145	6.96114	3.37536e-12
Natural killer cells	ENSG00000120885	CLU	clusterin	0.0481628	49.2601	3.05894	0.716207	4.27104	1.94568e-05
Natural killer cells	ENSG00000101162	TUBB1	tubulin beta 1 class VI	4.48445e-06	60.1214	4.81675	0.786384	6.12518	9.05812e-10
Plasmablasts	ENSG00000211893	IGHG2	immunoglobulin heavy constant gamma 2 (G2m marker)	0.00239671	637.275	-5.36885	1.06604	-5.03627	4.7469e-07
Plasmablasts	ENSG00000253755	IGHGP		0.0126296	218.494	5.38784	1.20856	4.45808	8.26989e-06
Plasmablasts	ENSG00000211896	IGHG1	immunoglobulin heavy constant gamma 1 (G1m marker)	0.0188575	1954.47	3.6328	0.839066	4.32958	1.49396e-05
Plasmablasts	ENSG00000211897	IGHG3	immunoglobulin heavy constant gamma 3 (G3m marker)	0.0117399	591.974	3.92273	0.845456	4.63978	3.48778e-06
Switched memory B cells	ENSG00000211677	IGLC2	immunoglobulin lambda constant 2	0.00229902	338.647	1.66936	0.318882	5.23504	1.64947e-07
Th17 cells	ENSG00000121966	CXCR4	C-X-C motif chemokine receptor 4	0.000789053	353.498	-1.28159	0.234617	-5.46249	4.69507e-08
