## Supplementary Table 4 for "Multiomics Reveals Compartmentalized Immune Responses and Tissue-Vascular Signatures in Lyme Disease"

### Sheet: Sheet 1 - olink_1
Table S4: Plasma protein z-scores for all differentially expressed proteins from the Olink Inflammation and Immune Response panels at diagnosis. Z-scores were computed on all patient and control samples at all time points. Mean_Z is the mean z-score of the patients at T1 relative to the rest of the samples. SD_Z is the standard deviation of the z-scores of the patients at T1 relative to the other…
Olink Inflammation and Immune Response Panels
Protein	Mean_Z	SD_Z	Outlier_Z_Score
4E-BP1	0.467251	0.692287	1.06112
ADA	0.918274	1.23323	1.6186
AXIN1	0.649861	1.33491	1.62799
BDNF	0.421162	0.911885	1.10091
Beta-NGF	0.424099	1.19286	2.92577
CASP-8	0.642026	1.26366	2.19464
CCL11	0.238882	0.889618	2.09732
CCL19	0.765427	1.24246	3.48247
CCL20	0.546753	1.01209	1.18653
CCL23	0.823904	1.23579	3.16085
CCL25	0.065848	0.878152	0.77739
CCL28	0.0831009	1.02077	0.704039
CCL4	0.780331	1.23534	3.54357
CD244	0.577669	0.93162	1.63273
CD40	0.996903	1.28128	2.50414
CD5	0.64346	0.935162	2.70189
CD6	0.425481	0.783527	0.345452
CDCP1	0.717315	1.26282	1.66884
CSF-1	0.844483	1.08778	1.9262
CST5	0.112278	0.912623	-0.47943
CX3CL1	0.673058	1.18805	2.40301
CXCL1	0.830347	1.18981	4.01015
CXCL10	1.23411	1.33159	4.19917
CXCL11	1.17561	1.62466	6.1406
CXCL5	0.848063	1.03466	3.01165
CXCL6	0.516914	1.01265	3.63413
CXCL9	1.17456	1.41518	4.45242
EN-RAGE	0.234006	0.965823	1.48326
FGF-19	0.187965	0.83255	0.561466
FGF-21	0.432951	1.25573	-0.991674
FGF-23	0.36149	0.913289	0.0646987
FGF-5	0.10132	1.16695	1.26976
Flt3L	0.583599	1.10698	3.36817
hGDNF	0.440998	1.064	0.791133
HGF	0.79405	0.998592	3.90414
IFN-gamma	0.76694	1.85192	2.57338
IL-1 alpha	0.330262	1.08191	1.45181
IL-10	0.969468	1.75609	4.82083
IL-10RB	0.422198	0.92622	1.60844
IL-13	-0.00997484	0.630687	0.402013
IL-15RA	0.622301	1.33977	3.69568
IL-17C	0.358786	0.92044	0.829427
IL-18	0.38385	0.962667	2.08193
IL-2	0.140008	0.909726	1.22352
IL-20	0.114376	0.968844	0.672186
IL-20RA	0.00497488	0.941404	0.753495
IL-22 RA1	-0.00721072	1.21347	1.67292
IL-24	0.0343515	0.927009	0.256159
IL-2RB	0.359804	1.35395	1.4734
IL-33	-0.0670363	0.738744	0.918343
IL-4	0.40724	1.13473	1.16555
IL-5	0.366732	1.29343	0.375522
IL-6	1.06723	1.29163	3.51598
IL-7	0.703017	1.4572	5.69881
IL-8	0.759274	1.43159	4.40433
LAP TGF-beta-1	0.899356	1.14504	3.65142
LIF	0.11991	0.989913	0.226841
LIF-R	0.565376	1.13312	2.21828
MCP-1	0.879527	1.54515	5.50406
MCP-2	0.68985	1.32722	4.80592
MCP-4	0.621012	1.30863	4.59483
MIP-1 alpha	0.76637	1.51597	3.41264
MMP-1	0.858451	1.03644	4.23658
MMP-10	0.145331	0.785598	2.17125
NRTN	0.161902	1.02797	0.265111
NT-3	0.0719291	0.865484	0.188274
OPG	0.414086	1.08603	2.15824
OSM	0.744297	1.17923	5.04574
PD-L1	0.840866	1.38486	3.05812
SIRT2	0.773124	1.09817	1.67765
SLAMF1	0.621102	1.2007	2.10198
ST1A1	0.627907	1.43726	0.146727
STAMPB	0.846637	1.14101	1.22499
TGFA	0.706397	1.43039	4.88135
TNF	0.0465319	0.657349	0.80416
TNFB	0.68102	1.07718	1.9279
TNFRSF9	0.691927	1.03048	2.09639
TNFSF14	0.989064	1.35086	4.076
TRAIL	0.562198	0.955387	1.72461
TRANCE	-0.00975821	0.986492	-0.397557
TSLP	-0.0207048	0.724989	0.616941
uPA	0.323469	0.873446	1.52414
VEGF-A	0.807126	0.996294	3.21325
AREG	-0.0853217	0.875697	1.23719
ARNT	0.255058	1.22116	1.13132
BACH1	0.81908	1.14308	1.91619
BIRC2	0.476514	0.733852	0.612684
CDSN	0.226735	0.705886	-0.560785
CKAP4	0.585463	0.989954	2.89769
CLEC4A	-0.0935344	1.25698	-1.82655
CLEC4C	0.377802	1.00053	1.74528
CLEC4D	0.534429	1.28249	4.18855
CLEC4G	0.864425	1.02033	3.25365
CLEC6A	0.542283	1.02179	2.97935
CLEC7A	0.593461	0.948413	2.4649
CNTNAP2	0.0544487	1.07557	-0.595193
CXADR	0.204573	0.832092	1.2074
DAPP1	0.874014	1.30307	1.23067
DCBLD2	0.397312	0.747723	1.34727
DCTN1	0.466188	1.18761	0.95336
DDX58	0.152154	0.667134	1.2658
DFFA	0.815227	0.939207	2.49271
DGKZ	0.455348	0.76636	0.133747
DPP10	0.101	0.651355	0.630848
EDAR	0.519188	1.3705	0.0845419
EGLN1	0.705489	0.842814	1.90649
EIF4G1	0.829625	1.11902	1.92894
EIF5A	-0.0828771	0.662766	0.29395
FAM3B	-0.0250622	0.850194	-0.338991
FCRL3	0.31104	0.916121	0.74481
FCRL6	0.126304	0.805207	1.18809
FGF2	0.535927	1.12401	2.46597
FXYD5	0.0740703	1.14795	1.08007
GALNT3	0.199335	0.636077	0.607086
GLB1	-0.173763	1.13198	0.117358
HCLS1	0.865678	0.999101	1.49464
HEXIM1	0.723139	1.00578	1.75422
HNMT	0.508263	0.963997	2.97345
HSD11B1	0.0517438	0.788747	0.535174
ICA1	0.698523	1.11999	1.93303
IFNLR1	0.288588	0.977177	2.08595
IL10	0.75876	1.66704	4.57149
IL12RB1	0.540684	0.911373	2.77372
IL5	0.514764	1.28585	0.345432
IRAK1	0.934361	1.07674	2.25698
IRAK4	0.995213	1.21771	2.47661
IRF9	0.391014	0.697907	1.13828
ITGA11	-0.0113598	1.39223	-0.762221
ITGA6	0.604555	1.06541	1.74101
ITGB6	-0.0369359	0.85025	0.0618768
ITM2A	0.449721	0.874364	1.6339
JUN	-0.270468	0.558018	0.359937
KLRD1	0.470189	1.01778	2.75974
KPNA1	0.38561	1.25629	-0.276891
KRT19	0.35779	0.895608	1.21839
LAG3	0.39162	1.10492	2.57617
LAMP3	0.374905	0.87414	1.1043
LILRB4	0.945236	1.25572	4.64933
LY75	0.206799	1.04055	1.80558
MASP1	0.54906	0.700025	1.68189
MGMT	0.750341	0.97507	2.4227
MILR1	0.198005	1.03238	2.00289
NCR1	0.572009	1.02036	2.41912
NF2	0.327545	0.824145	0.281118
NFATC3	0.447414	1.24768	0.0157969
NTF4	-0.0879738	0.723977	-0.299833
PADI2	-0.148679	0.527978	-0.117565
PIK3AP1	0.72228	0.863182	-0.132571
PLXNA4	0.756703	1.17925	1.52289
PPP1R9B	0.786942	1.14786	0.438256
PRDX1	0.384419	0.666499	0.903753
PRDX3	0.574074	1.3301	0.788619
PRDX5	1.13376	1.05704	3.05577
PRKCQ	-0.151885	0.959462	-0.748127
PSIP1	0.824904	0.724852	1.85698
PTH1R	0.0231639	0.533462	0.590122
SH2B3	1.15391	1.29893	2.26354
SRPK2	0.44491	0.927269	0.802007
STC1	0.30784	0.989436	-0.629467
TANK	0.555585	1.143	0.845414
TPSAB1	0.151067	1.09797	0.162472
TRAF2	0.46652	1.122	-2.07315
TREM1	0.52346	1.02236	2.25683
TRIM21	0.675793	0.8232	2.21799
TRIM5	0.814523	1.03442	1.84043
ZBTB16	0.838957	1.17039	1.60167
