## Supplementary Table 5 for "Multiomics Reveals Compartmentalized Immune Responses and Tissue-Vascular Signatures in Lyme Disease"

### Sheet: Sheet 1 - olink_2
Table S5: Plasma protein z-scores for all differentially expressed proteins from the Olink Metabolism, Cardiovascular, and Organ damage panels at diagnosis. Column descriptions are identical to those in Table S4.
Olink Metabolism, Cardiovascular and Organ damage Panels
Protein	Mean_Z	SD_Z	Outlier_Z_Score
BMP.6	0.37981	1.08262	4.03346
ANGPT1	0.680704	0.9766	3.1432
ADM	0.34759	0.859283	0.437314
CD40.L	0.628026	1.24704	4.70234
SLAMF7	0.0912688	0.924781	1.34308
PGF	-0.110071	1.06269	0.416496
ADAM.TS13	-0.629278	0.819449	0.137585
BOC	-0.549369	1.05517	-1.50913
IL.4RA	0.316964	1.3813	2.50417
SRC	0.499773	0.829562	0.565114
IL.1ra	0.844733	0.95851	2.77247
IL6	0.630719	1.09759	2.13073
TNFRSF10A	0.146923	1.06213	1.69708
STK4	0.573046	0.858239	1.38082
IDUA	-0.243552	0.969123	1.15781
TNFRSF11A	0.122927	1.12781	1.60689
PAR.1	0.391695	1.1706	3.11257
TRAIL.R2	0.0848844	1.033	0.979017
PRSS27	0.172486	0.884416	-0.481802
TIE2	-0.209428	0.76388	0.673069
TF	-0.274089	0.970841	-0.682843
IL1RL2	0.0235516	1.05317	-0.962182
PDGF.subunit.B	0.620369	0.824173	2.47849
IL.27	0.192885	0.938473	0.732098
IL.17D	-0.215593	1.21032	0.694253
CXCL1	0.556091	0.939417	3.32231
LOX.1	0.393078	1.19057	4.05051
Gal.9	0.583266	1.10938	2.70391
GIF	-0.282501	1.01085	-2.72249
SCF	-0.145306	1.15932	-2.84901
IL18	0.0267851	0.995429	1.43211
FGF.21	0.273312	1.18186	-1.43059
PIgR	0.075344	0.969562	0.0662918
RAGE	-0.247198	0.940705	1.44284
SOD2	0.0408237	1.43223	-0.380816
CTRC	-0.244452	0.83509	0.400543
FGF.23	0.192165	0.746075	-0.344387
SPON2	-0.343375	0.8505	-1.19926
GH	0.192476	1.09254	1.27328
FS	0.27844	1.1395	1.76182
GLO1	0.148074	1.02533	2.96989
CD84	0.241488	1.11027	2.97386
PAPPA	-0.295176	0.990493	-1.2452
SERPINA12	-0.0578674	1.03491	-0.23433
REN	-0.315888	1.03258	-0.850925
DECR1	0.555492	1.04399	3.67443
MERTK	-0.0529332	0.830795	0.502447
KIM1	-0.0690918	0.768993	-0.296412
THBS2	0.0353082	1.02563	0.679018
TM	0.127398	1.16729	2.13029
VSIG2	-0.377918	0.78511	-0.800134
AMBP	0.363737	1.06594	1.25714
PRELP	0.0896991	1.02017	1.00722
HO.1	0.171967	1.03227	1.00724
XCL1	0.0250878	0.861979	0.980299
IL16	0.441989	1.07118	1.08823
SORT1	0.396675	0.961284	2.7311
CEACAM8	0.264882	0.700811	2.04319
PTX3	0.019999	1.04276	1.45703
PSGL.1	0.114088	0.980835	0.0364639
CCL17	0.298728	1.04306	3.00548
CCL3	0.518172	1.27345	2.97729
MMP7	0.132721	0.84198	-0.272907
IgG.Fc.receptor.II.b	0.0538479	1.07186	0.848095
ITGB1BP2	0.681267	1.13153	4.46844
DCN	-0.340334	0.925235	-2.51817
Dkk.1	0.477784	1.28739	4.71881
LPL	-0.336021	1.12394	-1.32541
PRSS8	-0.145386	0.984712	-0.295708
AGRP	0.188309	0.869747	-1.00962
HB.EGF	0.492683	1.58368	6.07219
GDF.2	-0.333649	1.10545	-1.80023
FABP2	-0.0172334	1.06596	0.243802
THPO	0.256221	1.11782	1.12522
MARCO	0.38131	0.880635	1.96456
GT	-0.0614168	0.760545	-0.219725
BNP	0.0315667	1.07433	2.2886
MMP12	0.0754277	1.29608	-0.26915
ACE2	0.0585698	0.995283	-0.921669
PD.L2	0.0405773	0.958431	2.35114
CTSL1	0.449199	0.976089	1.53833
hOSCAR	0.14305	1.12117	1.85947
TNFRSF13B	0.219555	0.850102	1.56466
TGM2	0.173513	1.01784	1.36793
LEP	0.00695412	1.02849	-2.49085
CA5A	0.321882	1.15166	0.987649
HSP.27	0.353735	0.625055	-0.641692
CD4	0.331695	0.750308	1.89263
NEMO	0.601604	1.08063	3.90138
VEGFD	-0.0340436	0.921756	1.69047
PARP.1	0.659275	0.900084	1.88891
HAOX1	0.231612	1.12371	0.291004
CLMP	0.0472813	0.910377	1.78114
LRIG1	0.0983236	1.21282	3.47898
NPTXR	0.0882431	1.13116	0.413427
AHCY	0.410427	0.820265	0.49763
THOP1	0.251023	1.13763	2.61574
CTSO	-0.102508	0.994941	2.58819
FCRL1	0.0838887	0.916884	1.18569
CD164	0.125792	1.15167	3.91435
DDC	-0.230641	0.958637	1.34153
ACP6	-0.100174	1.093	3.01558
TFF2	-0.310121	0.864883	1.72642
S100P	0.167536	0.747843	-0.46659
ANGPT2	0.32961	1.37372	5.72511
CD2AP	0.423501	1.0355	2.56694
ANGPTL7	-0.239863	0.921892	0.81825
CLEC5A	0.208873	1.13505	3.78628
TINAGL1	0.264304	1.25034	3.47568
GLRX	0.213905	1.38315	2.68874
ENO2	0.349557	0.965832	2.85323
NADK	0.315791	1.02698	1.45986
GHRL	0.177469	0.987358	1.09379
SERPINB8	0.314677	1.13634	2.23133
SERPINB6	0.412111	1.06955	3.13951
CDHR5	-0.159595	0.870118	0.760475
CCDC80	-0.0421764	1.16309	4.03246
DIABLO	0.411561	1.06146	3.07601
CA13	0.424932	1.06782	2.84664
SEMA3F	0.336067	1.0831	2.72387
KLK10	-0.116572	0.784234	1.65218
PILRB	0.301302	1.06754	2.21474
ANGPTL1	0.0916915	1.20047	2.75402
APLP1	-0.413561	1.12027	-2.60413
ADGRG2	0.106455	0.895424	2.44882
TYMP	0.592347	1.15174	3.11484
GRAP2	0.514454	1.12415	3.15854
LILRA5	0.498715	1.08341	2.49947
ALDH1A1	0.192419	1.06849	1.38496
CD79B	0.287338	1.14186	3.93953
ANXA4	0.367181	0.867036	2.34127
ANXA11	0.503537	1.25642	3.83605
SIGLEC7	0.166639	1.11255	3.22909
ITGB7	-0.13433	0.839481	-0.3759
QDPR	0.317616	1.09424	3.34083
SNAP23	0.382783	1.08934	2.33193
APEX1	0.314842	0.882394	2.71591
ENTPD5	0.0215355	0.962292	2.31171
CLSTN2	-0.0950223	0.912799	2.52388
COMT	0.502378	1.0937	3.12759
CLUL1	-0.0111034	0.805938	0.844013
HDGF	0.440339	1.01139	3.10525
CHRDL2	-0.0905638	0.906945	1.83317
CTSH	0.0574624	1.09091	2.82973
NOMO1	-0.000424589	0.97951	3.07067
NQO2	0.0293123	1.09252	0.484696
SOST	0.0484431	0.916186	1.93892
FAM3C	-0.0308884	1.05166	2.55083
TXNDC5	0.317591	1.32355	4.49247
PPP1R2	0.492931	1.2172	4.13085
DPP7	0.162462	1.1758	3.25238
LRP11	0.0148492	1.07492	2.96651
ADGRE2	-0.0170818	1.01531	1.7919
ENPP7	-0.0896941	1.02083	2.17415
SSC4D	-0.172533	0.781848	-0.0588369
MCFD2	0.268301	1.20663	3.85184
REG4	-0.0305444	1.0004	1.18705
SUMF2	-0.0283414	0.982135	2.60437
CANT1	0.0869979	1.00591	2.96561
CD1C	-0.0529834	0.901786	1.62706
GAL	-0.223709	0.957946	1.29502
CDH2	0.0534872	0.989001	3.43546
TYRO3	-0.213528	0.806467	1.82359
CRKL	0.495677	1.06663	3.03741
IGFBPL1	-0.0528664	0.720756	1.94792
RTN4R	-0.0839556	0.829095	0.132765
VCAN	0.133027	1.10678	2.85038
FBP1	0.219349	1.33685	0.9563
TSHB	0.194255	0.984719	0.222521
BAG6	0.382423	1.08384	3.0141
NECTIN2	0.0962857	1.29579	4.34256
ARG1	0.0347992	0.755968	0.144684
USP8	0.553894	1.03851	3.47998
FKBP4	0.375494	1.3156	4.94052
SDC4	0.546397	1.08266	3.63142
PAG1	0.521428	1.09673	3.47182
KYAT1	0.323096	0.964574	3.18096
DAB2	0.473542	1.24865	3.8648
NPDC1	0.226686	1.12904	2.78835
METRNL	0.0874726	0.879834	2.42077
MEP1B	-0.221001	0.991563	1.02447
ROR1	-0.191363	1.01498	1.54706
NT.proBNP	-0.0102424	1.14996	3.04259
RNASE3	0.425112	0.886978	2.05393
CLSPN	0.217011	0.721064	1.84874
DSG4	-0.0499309	1.14727	-0.540865
LRP1	-0.0115857	1.02551	2.07867
CLEC1A	0.259015	1.1737	3.17949
PXN	0.609007	0.955437	2.8637
SMAD1	0.56751	1.25459	5.04983
ALDH3A1	0.067073	1.10063	0.510418
CSNK1D	0.373952	1.54114	5.81438
TOP2B	0.734527	1.05448	4.43004
AMN	-0.0740731	0.998177	1.31824
PGF.1	0.23928	1.11894	1.93667
MVK	0.445472	1.11155	3.14665
ADGRG1	-0.197846	0.54685	-0.079045
TIGAR	0.468333	0.992422	2.96461
ENAH	0.360884	1.1674	3.79534
EPO	0.214178	1.08483	-0.229866
PDGFC	0.170723	0.88964	0.351997
AGR2	-0.0166869	1.0476	0.00512044
PRKAB1	0.38879	1.17813	3.66757
DPP6	-0.0517106	1.0795	-0.784769
AIFM1	0.634429	1.28742	5.00774
BAMBI	0.104847	1.02987	0.940898
CAPG	0.237396	1.18522	0.2515
BID	0.528572	1.30411	2.67148
NUCB2	0.40255	1.33505	4.86066
NOS3	0.411264	1.47886	1.04448
TNNI3	0.162478	0.932834	0.149694
CES2	0.301693	1.36791	-0.498576
INPPL1	0.618815	1.04447	3.56846
SIRT5	-0.0932204	1.02085	0.35543
ST3GAL1	0.268487	0.852364	0.462454
FES	0.320116	1.35942	0.478568
KIR3DL1	-0.0210412	0.896613	0.65933
CA14	-0.295271	0.785002	0.0131249
RCOR1	0.399863	1.22058	2.97476
LTA4H	0.726831	1.02169	1.11757
EDIL3	-0.107068	0.709687	1.46619
FOXO1	0.663105	1.18978	4.59369
CA12	-0.0678862	0.860322	0.7129
PLIN1	0.308096	1.26415	-1.02483
PRKRA	0.550984	1.22935	4.7376
PPM1B	0.421084	1.02851	3.12637
YES1	0.618094	1.17373	4.32308
ENTPD2	0.215293	1.20639	2.18967
PDP1	0.180337	1.45902	5.22431
VASH1	0.477594	1.39829	5.48931
LAT2	0.626556	1.12542	4.51407
KIM1.1	0.0190753	0.748768	0.266361
STX8	0.675184	1.13324	4.51795
ERBB2IP	0.659995	1.14402	3.7867
RASA1	0.0275999	1.18793	1.6342
MAEA	0.0852277	0.956679	1.32484
GALNT10	0.0434424	0.899075	0.168273
BTC	0.366185	1.21942	1.13097
PON2	0.0418488	0.888043	1.41482
MAGED1	0.490804	1.16714	4.62917
NPPC	0.0226326	0.941692	-0.706132
BANK1	0.528007	1.02452	3.77352
PLXDC1	-0.0114808	1.27382	0.697945
NBN	0.505675	1.0689	2.02247
MAX	0.58911	1.32914	5.24468
ENTPD6	0.00839855	1.02796	0.589788
MAP4K5	0.662441	1.12695	3.70298
ITGB1BP1	-0.119082	0.855754	2.24653
NUB1	0.559578	1.37711	4.34542
RARRES1	0.409702	1.00943	1.47782
RASSF2	0.463376	0.711757	2.16246
CALCA	0.244111	1.00212	1.02477
CRH	-0.141911	0.81516	-1.2807
METAP1	0.240473	1.18344	0.63978
PDCD1	0.319275	1.13568	2.13414
PTN	0.0259315	1.00108	0.496288
SERPINA9	-0.41267	1.06249	-1.75245
ATP6AP2	0.139027	1.05597	1.17483
NCF2	0.584569	0.800232	1.0596
FGR	0.682365	1.06369	4.5498
PSMA1	0.388254	1.12735	0.377893
HPGDS	0.122889	1.02328	-0.125953
STXBP3	0.29104	1.0187	2.6528
FKBP1B	0.491539	1.22777	3.57505
CNTN2	-0.0986655	1.04201	-0.822824
WAS	0.19947	1.12476	3.80318
PTPRJ	0.452998	1.19457	4.95606
RRM2B	0.693089	1.37549	4.63357
PTK7	0.191088	1.16578	0.599519
PVALB	0.565183	1.02262	3.33188
EGFL7	0.0364267	0.812927	2.04273
FABP9	0.0522696	1.10651	0.694081
TMPRSS15	-0.0126879	0.920705	-1.51621
LHB	-0.082237	0.799282	-0.498276
FOSB	0.487349	1.3352	2.41176
CALR	0.468617	1.28892	5.19009
