## Supplementary Table 7 for "Multiomics Reveals Compartmentalized Immune Responses and Tissue-Vascular Signatures in Lyme Disease"

### Sheet: de_enzymes
Table S7: Metabolic enzyme-encoding genes differentially expressed in skin scRNA-Seq. The table lists the enzyme-encoding genes that were differentially expressed between EM and unaffected skin in GSE169440. For each gene, the cell type differentially expressing it and the metabolic reaction it catalyzes are also shown.
cell	subcluster_class	category_3A	gene_name	enzyme_name	mean_expression	log2_fold_change	lfc_standard_error	p_value	adjusted_p_value	kegg_module	kegg_orthology	kegg_reaction	reaction_eqn
Fibro3	Fibroblast	Sphingolipid	SPHK1	sphingosine kinase	37.5797	2.43426	0.443775	4.1264e-08	9.43597e-06	M00100	K04718	R01926	Sphingosine + ATP <=> Sphingosine 1-phosphate + ADP
Mac1	Myeloid	Energy	GPAT3	glycerol 3-phosphate acyltransferase	108.793	-1.8664	0.378939	8.42224e-07	0.000162927	M00089	K13506	R00851	sn-Glycerol 3-phosphate + Acyl-CoA <=> 1-Acyl-sn-glycerol 3-phosphate + CoA
Mac1	Myeloid	Energy	GPAT3	glycerol 3-phosphate acyltransferase	108.793	-1.8664	0.378939	8.42224e-07	0.000162927	M00089	K13508	R00851	sn-Glycerol 3-phosphate + Acyl-CoA <=> 1-Acyl-sn-glycerol 3-phosphate + CoA
Fibro2	Fibroblast	Sphingolipid	SPHK1	sphingosine kinase	49.208	2.15976	0.446899	1.34638e-06	0.000231978	M00100	K04718	R01926	Sphingosine + ATP <=> Sphingosine 1-phosphate + ADP
Suprabasal Keratinocyte	Keratinocyte	Energy	MBOAT2	1-acyl-sn-glycerol-3-phosphate acyltransferase	12.5641	3.01651	0.633549	1.92356e-06	0.000414219	M00089	K13517	R02241	Phosphatidate + CoA <=> 1-Acyl-sn-glycerol 3-phosphate + Acyl-CoA
Fibro2	Fibroblast	Tryptophan	IDO1	indoleamine 2,3-dioxygenase	12.4862	3.65741	0.811099	6.50708e-06	0.000763336	M00912	K00463	R00678	L-Tryptophan + Oxygen <=> L-Formylkynurenine
Mac2	Myeloid	Glycan	MAN1A1	mannosyl-oligosaccharide alpha-1,2-mannosidase	26.6441	-1.49587	0.358751	3.05059e-05	0.00155637	M00073	K01230	R12479	G10694 + 3 H2O <=> G00012 + 3 D-Mannose
Mac2	Myeloid	Glycan	MAN1A1	mannosyl-oligosaccharide alpha-1,2-mannosidase	26.6441	-1.49587	0.358751	3.05059e-05	0.00155637	M00074	K01230	R12479	G10694 + 3 H2O <=> G00012 + 3 D-Mannose
Fibro1	Fibroblast	Sphingolipid	SPHK1	sphingosine kinase	30.1622	1.72761	0.433282	6.68382e-05	0.00415279	M00100	K04718	R01926	Sphingosine + ATP <=> Sphingosine 1-phosphate + ADP
Suprabasal Keratinocyte	Keratinocyte	Energy	GPAT3	glycerol 3-phosphate acyltransferase	36.1211	-1.52438	0.372551	4.28171e-05	0.00495712	M00089	K13506	R00851	sn-Glycerol 3-phosphate + Acyl-CoA <=> 1-Acyl-sn-glycerol 3-phosphate + CoA
Suprabasal Keratinocyte	Keratinocyte	Energy	GPAT3	glycerol 3-phosphate acyltransferase	36.1211	-1.52438	0.372551	4.28171e-05	0.00495712	M00089	K13508	R00851	sn-Glycerol 3-phosphate + Acyl-CoA <=> 1-Acyl-sn-glycerol 3-phosphate + CoA
M1 Activated Macrophages	Myeloid	Sphingolipid	ASAH1	ceramidase	69.9574	1.82216	0.462206	8.06981e-05	0.00912071	M00099	K12348	R01494	N-Acylsphingosine + H2O <=> Fatty acid + Sphingosine
Mac1	Myeloid	Sphingolipid	ASAH1	ceramidase	95.1994	1.24869	0.359262	0.000509507	0.0219809	M00099	K12348	R01494	N-Acylsphingosine + H2O <=> Fatty acid + Sphingosine
Mac2	Myeloid	Energy	GPAT3	glycerol 3-phosphate acyltransferase	24.5328	-1.39517	0.426878	0.00108192	0.0234185	M00089	K13506	R00851	sn-Glycerol 3-phosphate + Acyl-CoA <=> 1-Acyl-sn-glycerol 3-phosphate + CoA
Mac2	Myeloid	Energy	GPAT3	glycerol 3-phosphate acyltransferase	24.5328	-1.39517	0.426878	0.00108192	0.0234185	M00089	K13508	R00851	sn-Glycerol 3-phosphate + Acyl-CoA <=> 1-Acyl-sn-glycerol 3-phosphate + CoA
Pericyte2	Myocyte	Energy	PLPP1	phosphatidate phosphatase	40.9549	1.23735	0.368812	0.000793748	0.0244127	M00089	K01080	R02239	Phosphatidate + H2O <=> 1,2-Diacyl-sn-glycerol + Orthophosphate
CD1C+ DCs	Myeloid	Energy	ACSL5	long-chain fatty-acid-CoA ligase	32.6315	-1.73399	0.480584	0.000308464	0.0271392	M00086	K01897	R01280	ATP + Hexadecanoic acid + CoA <=> AMP + Palmitoyl-CoA + Diphosphate
Fibro2	Fibroblast	Energy	GAPDH	glyceraldehyde 3-phosphate dehydrogenase	3132.72	0.911887	0.274076	0.000877454	0.0290561	M00552	K00134	R01061	D-Glyceraldehyde 3-phosphate + Orthophosphate + NAD+ <=> 3-Phospho-D-glyceroyl phosphate + NADH + H+
Suprabasal Keratinocyte	Keratinocyte	Other	MAT2A	S-adenosylmethionine synthetase	278.229	-1.01421	0.286839	0.000406508	0.0296596	M00034	K00789	R00177	Orthophosphate + Diphosphate + S-Adenosyl-L-methionine <=> ATP + L-Methionine + H2O
Mac1	Myeloid	Sphingolipid	SGPL1	sphinganine-1-phosphate aldolase	12.6067	2.27438	0.687934	0.000946015	0.033458	M00100	K01634	R06516	Sphingosine 1-phosphate <=> Ethanolamine phosphate + Hexadecenal
Mac2	Myeloid	Sphingolipid	ASAH1	ceramidase	89.9509	1.07034	0.347158	0.00204813	0.0357962	M00099	K12348	R01494	N-Acylsphingosine + H2O <=> Fatty acid + Sphingosine
Fibro4	Fibroblast	Energy	PLPP3	phosphatidate phosphatase	595.7	-0.872914	0.28183	0.00195285	0.0394385	M00089	K01080	R02239	Phosphatidate + H2O <=> 1,2-Diacyl-sn-glycerol + Orthophosphate
CD1C+ DCs	Myeloid	Other	MAT2A	S-adenosylmethionine synthetase	37.3824	-1.02337	0.298412	0.000604939	0.0449073	M00034	K00789	R00177	Orthophosphate + Diphosphate + S-Adenosyl-L-methionine <=> ATP + L-Methionine + H2O
Suprabasal Keratinocyte	Keratinocyte	Arginine	ARG2	arginase	6.0692	-2.8094	0.851493	0.000968977	0.0543872	M00134	K01476	R00551	L-Arginine + H2O <=> L-Ornithine + Urea
Suprabasal Keratinocyte	Keratinocyte	Other	ARG2	arginase	6.0692	-2.8094	0.851493	0.000968977	0.0543872	M00029	K01476	R00551	L-Arginine + H2O <=> L-Ornithine + Urea
Fibro3	Fibroblast	Energy	GAPDH	glyceraldehyde 3-phosphate dehydrogenase	3774.42	0.73475	0.239217	0.00212998	0.0572336	M00552	K00134	R01061	D-Glyceraldehyde 3-phosphate + Orthophosphate + NAD+ <=> 3-Phospho-D-glyceroyl phosphate + NADH + H+
Mac2	Myeloid	Energy	PLPP3	phosphatidate phosphatase	3.78282	-2.47813	0.892703	0.00550354	0.0699136	M00089	K01080	R02239	Phosphatidate + H2O <=> 1,2-Diacyl-sn-glycerol + Orthophosphate
Suprabasal Keratinocyte	Keratinocyte	Energy	DGAT2	diacylglycerol O-acyltransferase	22.7007	1.52318	0.488166	0.0018072	0.0804056	M00089	K11160	R02251	Triacylglycerol + CoA <=> 1,2-Diacyl-sn-glycerol + Acyl-CoA
Suprabasal Keratinocyte	Keratinocyte	Energy	DGAT2	diacylglycerol O-acyltransferase	22.7007	1.52318	0.488166	0.0018072	0.0804056	M00089	K22848	R02251	Triacylglycerol + CoA <=> 1,2-Diacyl-sn-glycerol + Acyl-CoA
Fibro3	Fibroblast	Energy	PLPP3	phosphatidate phosphatase	547.737	-0.722918	0.248808	0.00366639	0.0810127	M00089	K01080	R02239	Phosphatidate + H2O <=> 1,2-Diacyl-sn-glycerol + Orthophosphate
CLEC9A+ DCs - Replicating	Myeloid	Tryptophan	KYNU	kynureninase	5.98425	-3.69703	1.09429	0.000728894	0.0814904	M00912	K01556	R02668	3-Hydroxy-L-kynurenine + H2O <=> 3-Hydroxyanthranilate + L-Alanine
CD1C+ DCs	Myeloid	Tryptophan	IDO1	indoleamine 2,3-dioxygenase	29.8422	1.88558	0.607678	0.00191614	0.0919553	M00912	K00463	R00678	L-Tryptophan + Oxygen <=> L-Formylkynurenine
Venular ECs	Endothelial	Other	MAT2A	S-adenosylmethionine synthetase	112.666	-0.992955	0.364446	0.00643868	0.0931623	M00034	K00789	R00177	Orthophosphate + Diphosphate + S-Adenosyl-L-methionine <=> ATP + L-Methionine + H2O
Arterial ECs	Endothelial	Energy	PLPP1	phosphatidate phosphatase	47.7808	1.56458	0.501116	0.00179514	0.0940767	M00089	K01080	R02239	Phosphatidate + H2O <=> 1,2-Diacyl-sn-glycerol + Orthophosphate
UNKN1	Keratinocyte	Other	MAT2A	S-adenosylmethionine synthetase	40.7646	-1.12855	0.405949	0.00543541	0.0968079	M00034	K00789	R00177	Orthophosphate + Diphosphate + S-Adenosyl-L-methionine <=> ATP + L-Methionine + H2O
Mac2	Myeloid	Other	MAT2A	S-adenosylmethionine synthetase	40.8215	-0.745553	0.287859	0.00959783	0.09932	M00034	K00789	R00177	Orthophosphate + Diphosphate + S-Adenosyl-L-methionine <=> ATP + L-Methionine + H2O
Basal Keratinocyte	Keratinocyte	Other	MAT2A	S-adenosylmethionine synthetase	224.26	-0.815723	0.261126	0.00178487	0.104647	M00034	K00789	R00177	Orthophosphate + Diphosphate + S-Adenosyl-L-methionine <=> ATP + L-Methionine + H2O
Fibro4	Fibroblast	Energy	GAPDH	glyceraldehyde 3-phosphate dehydrogenase	3002.03	0.602681	0.236075	0.0106822	0.122669	M00552	K00134	R01061	D-Glyceraldehyde 3-phosphate + Orthophosphate + NAD+ <=> 3-Phospho-D-glyceroyl phosphate + NADH + H+
CD4 Naive	T Cell	Energy	GPAT3	glycerol 3-phosphate acyltransferase	21.349	-1.1349	0.414947	0.00623694	0.14979	M00089	K13506	R00851	sn-Glycerol 3-phosphate + Acyl-CoA <=> 1-Acyl-sn-glycerol 3-phosphate + CoA
CD4 Naive	T Cell	Energy	GPAT3	glycerol 3-phosphate acyltransferase	21.349	-1.1349	0.414947	0.00623694	0.14979	M00089	K13508	R00851	sn-Glycerol 3-phosphate + Acyl-CoA <=> 1-Acyl-sn-glycerol 3-phosphate + CoA
Mac2	Myeloid	Arginine	ODC1	ornithine decarboxylase	15.4613	1.20979	0.51881	0.0197086	0.152883	M00134	K01581	R00670	L-Ornithine <=> Putrescine + CO2
UNKN2	Keratinocyte	Arginine	ODC1	ornithine decarboxylase	27.0993	1.46711	0.555175	0.00822726	0.157988	M00134	K01581	R00670	L-Ornithine <=> Putrescine + CO2
Fibro1	Fibroblast	Energy	PLPP3	phosphatidate phosphatase	625	-0.644143	0.256093	0.0118941	0.158724	M00089	K01080	R02239	Phosphatidate + H2O <=> 1,2-Diacyl-sn-glycerol + Orthophosphate
CD1C+ DCs	Myeloid	Energy	GPAT3	glycerol 3-phosphate acyltransferase	259.379	-0.932791	0.337762	0.00575044	0.159961	M00089	K13506	R00851	sn-Glycerol 3-phosphate + Acyl-CoA <=> 1-Acyl-sn-glycerol 3-phosphate + CoA
CD1C+ DCs	Myeloid	Energy	GPAT3	glycerol 3-phosphate acyltransferase	259.379	-0.932791	0.337762	0.00575044	0.159961	M00089	K13508	R00851	sn-Glycerol 3-phosphate + Acyl-CoA <=> 1-Acyl-sn-glycerol 3-phosphate + CoA
Fibro1	Fibroblast	Energy	GAPDH	glyceraldehyde 3-phosphate dehydrogenase	3257.63	0.660821	0.263411	0.0121175	0.160187	M00552	K00134	R01061	D-Glyceraldehyde 3-phosphate + Orthophosphate + NAD+ <=> 3-Phospho-D-glyceroyl phosphate + NADH + H+
Pericyte2	Myocyte	Sphingolipid	ASAH1	ceramidase	28.911	1.03321	0.423989	0.0148143	0.16851	M00099	K12348	R01494	N-Acylsphingosine + H2O <=> Fatty acid + Sphingosine
Pericyte2	Myocyte	Energy	GAPDH	glyceraldehyde 3-phosphate dehydrogenase	993.626	0.593744	0.243898	0.0149168	0.16851	M00552	K00134	R01061	D-Glyceraldehyde 3-phosphate + Orthophosphate + NAD+ <=> 3-Phospho-D-glyceroyl phosphate + NADH + H+
Mac1	Myeloid	Other	LACC1	5'-methylthioadenosine phosphorylase	14.5531	-1.23149	0.506715	0.0150845	0.174977	M00034	K05810	R01402	5'-Methylthioadenosine + Orthophosphate <=> Adenine + S-Methyl-5-thio-D-ribose 1-phosphate
Fibro4	Fibroblast	Sphingolipid	SPHK1	sphingosine kinase	12.8207	1.46692	0.626663	0.01924	0.177375	M00100	K04718	R01926	Sphingosine + ATP <=> Sphingosine 1-phosphate + ADP
Pericyte2	Myocyte	Other	MAT2A	S-adenosylmethionine synthetase	62.6742	-0.963733	0.403536	0.0169301	0.178565	M00034	K00789	R00177	Orthophosphate + Diphosphate + S-Adenosyl-L-methionine <=> ATP + L-Methionine + H2O
Pericyte1	Myocyte	Energy	GAPDH	glyceraldehyde 3-phosphate dehydrogenase	698.383	0.737194	0.287977	0.0104701	0.186263	M00552	K00134	R01061	D-Glyceraldehyde 3-phosphate + Orthophosphate + NAD+ <=> 3-Phospho-D-glyceroyl phosphate + NADH + H+
M1 Activated Macrophages	Myeloid	Other	MAT2A	S-adenosylmethionine synthetase	38.5516	-0.804014	0.312258	0.0100287	0.187491	M00034	K00789	R00177	Orthophosphate + Diphosphate + S-Adenosyl-L-methionine <=> ATP + L-Methionine + H2O
CD1C+ DCs	Myeloid	Sphingolipid	ASAH1	ceramidase	47.7312	1.19086	0.449613	0.00808188	0.188338	M00099	K12348	R01494	N-Acylsphingosine + H2O <=> Fatty acid + Sphingosine
M1 Activated Macrophages	Myeloid	Energy	GPAT3	glycerol 3-phosphate acyltransferase	138.332	-0.818645	0.32166	0.0109259	0.191462	M00089	K13506	R00851	sn-Glycerol 3-phosphate + Acyl-CoA <=> 1-Acyl-sn-glycerol 3-phosphate + CoA
M1 Activated Macrophages	Myeloid	Energy	GPAT3	glycerol 3-phosphate acyltransferase	138.332	-0.818645	0.32166	0.0109259	0.191462	M00089	K13508	R00851	sn-Glycerol 3-phosphate + Acyl-CoA <=> 1-Acyl-sn-glycerol 3-phosphate + CoA
CD8 T Cell	T Cell	Energy	GPAT3	glycerol 3-phosphate acyltransferase	17.0806	-1.39027	0.505467	0.00595111	0.195961	M00089	K13506	R00851	sn-Glycerol 3-phosphate + Acyl-CoA <=> 1-Acyl-sn-glycerol 3-phosphate + CoA
CD8 T Cell	T Cell	Energy	GPAT3	glycerol 3-phosphate acyltransferase	17.0806	-1.39027	0.505467	0.00595111	0.195961	M00089	K13508	R00851	sn-Glycerol 3-phosphate + Acyl-CoA <=> 1-Acyl-sn-glycerol 3-phosphate + CoA
Mac2	Myeloid	Energy	GAPDH	glyceraldehyde 3-phosphate dehydrogenase	922.593	0.796293	0.368356	0.0306376	0.20219	M00552	K00134	R01061	D-Glyceraldehyde 3-phosphate + Orthophosphate + NAD+ <=> 3-Phospho-D-glyceroyl phosphate + NADH + H+
Mac2	Myeloid	Sphingolipid	DEGS1	sphingolipid 4-desaturase	16.7074	-0.740393	0.346601	0.0326671	0.208461	M00094	K04712	R06519	Dihydroceramide + 2 Ferrocytochrome b5 + Oxygen + 2 H+ <=> N-Acylsphingosine + 2 Ferricytochrome b5 + 2 H2O
Mac2	Myeloid	Sphingolipid	DEGS1	sphingolipid 4-desaturase	16.7074	-0.740393	0.346601	0.0326671	0.208461	M00099	K04712	R06519	Dihydroceramide + 2 Ferrocytochrome b5 + Oxygen + 2 H+ <=> N-Acylsphingosine + 2 Ferricytochrome b5 + 2 H2O
Mac1	Myeloid	Energy	GAPDH	glyceraldehyde 3-phosphate dehydrogenase	1124.15	0.704297	0.304629	0.0207786	0.210036	M00552	K00134	R01061	D-Glyceraldehyde 3-phosphate + Orthophosphate + NAD+ <=> 3-Phospho-D-glyceroyl phosphate + NADH + H+
Venular ECs	Endothelial	Arginine	ODC1	ornithine decarboxylase	110.643	-0.756329	0.348745	0.0301041	0.214074	M00134	K01581	R00670	L-Ornithine <=> Putrescine + CO2
CD4 T Cell	T Cell	Sphingolipid	KDSR	3-dehydrosphinganine reductase	31.1559	-0.808146	0.356305	0.0233214	0.217278	M00094	K04708	R02978	Sphinganine + NADP+ <=> 3-Dehydrosphinganine + NADPH + H+
CD4 T Cell	T Cell	Sphingolipid	KDSR	3-dehydrosphinganine reductase	31.1559	-0.808146	0.356305	0.0233214	0.217278	M00099	K04708	R02978	Sphinganine + NADP+ <=> 3-Dehydrosphinganine + NADPH + H+
UNKN1	Keratinocyte	Energy	GAPDH	glyceraldehyde 3-phosphate dehydrogenase	403.571	0.905606	0.407776	0.0263618	0.221615	M00552	K00134	R01061	D-Glyceraldehyde 3-phosphate + Orthophosphate + NAD+ <=> 3-Phospho-D-glyceroyl phosphate + NADH + H+
Fibro2	Fibroblast	Energy	PLPP3	phosphatidate phosphatase	526.735	-0.639324	0.272133	0.0188083	0.224215	M00089	K01080	R02239	Phosphatidate + H2O <=> 1,2-Diacyl-sn-glycerol + Orthophosphate
CD8 T Cell	T Cell	Other	AMD1	S-adenosylmethionine decarboxylase	79.2603	-0.574604	0.214034	0.00726094	0.226168	M00034	K01611	R00178	S-Adenosyl-L-methionine + H+ <=> S-Adenosylmethioninamine + CO2
Mac1	Myeloid	Energy	ACSL1	long-chain fatty-acid-CoA ligase	41.1278	1.14669	0.512684	0.0253105	0.232773	M00086	K01897	R01280	ATP + Hexadecanoic acid + CoA <=> AMP + Palmitoyl-CoA + Diphosphate
Fibro1	Fibroblast	Other	DPYD	dihydropyrimidine dehydrogenase (NADP+)	22.1301	-0.894886	0.39451	0.0233081	0.233944	M00046	K00207	R00978	5,6-Dihydrouracil + NADP+ <=> Uracil + NADPH + H+
Fibro1	Fibroblast	Other	DPYD	dihydropyrimidine dehydrogenase (NADP+)	22.1301	-0.894886	0.39451	0.0233081	0.233944	M00046	K00207	R01415	(R)-5,6-Dihydrothymine + NADP+ <=> Thymine + NADPH + H+
Fibro2	Fibroblast	Other	MRI1	methylthioribose-1-phosphate isomerase	8.37815	-1.32546	0.574453	0.0210353	0.243223	M00034	K08963	R04420	S-Methyl-5-thio-D-ribose 1-phosphate <=> S-Methyl-5-thio-D-ribulose 1-phosphate
Mac2	Myeloid	Sphingolipid	SGPL1	sphinganine-1-phosphate aldolase	8.66201	1.02009	0.508972	0.0450471	0.247759	M00100	K01634	R06516	Sphingosine 1-phosphate <=> Ethanolamine phosphate + Hexadecenal
UNKN2	Keratinocyte	Sphingolipid	ASAH1	ceramidase	25.3402	0.96396	0.421437	0.0221771	0.250554	M00099	K12348	R01494	N-Acylsphingosine + H2O <=> Fatty acid + Sphingosine
Pericyte2	Myocyte	Other	AMD1	S-adenosylmethionine decarboxylase	29.2306	-0.947621	0.445851	0.0335513	0.252312	M00034	K01611	R00178	S-Adenosyl-L-methionine + H+ <=> S-Adenosylmethioninamine + CO2
Suprabasal Keratinocyte	Keratinocyte	Sphingolipid	DEGS2	sphingolipid 4-desaturase	32.533	1.56713	0.633357	0.0133487	0.256442	M00094	K04712	R06519	Dihydroceramide + 2 Ferrocytochrome b5 + Oxygen + 2 H+ <=> N-Acylsphingosine + 2 Ferricytochrome b5 + 2 H2O
Suprabasal Keratinocyte	Keratinocyte	Sphingolipid	DEGS2	sphingolipid 4-desaturase	32.533	1.56713	0.633357	0.0133487	0.256442	M00099	K04712	R06519	Dihydroceramide + 2 Ferrocytochrome b5 + Oxygen + 2 H+ <=> N-Acylsphingosine + 2 Ferricytochrome b5 + 2 H2O
M1 Activated Macrophages	Myeloid	Energy	GAPDH	glyceraldehyde 3-phosphate dehydrogenase	1367.08	0.903372	0.390575	0.0207265	0.260035	M00552	K00134	R01061	D-Glyceraldehyde 3-phosphate + Orthophosphate + NAD+ <=> 3-Phospho-D-glyceroyl phosphate + NADH + H+
Suprabasal Keratinocyte	Keratinocyte	Sphingolipid	ACER1	ceramidase	11.0501	2.05286	0.836121	0.0140797	0.262277	M00099	K01441	R01494	N-Acylsphingosine + H2O <=> Fatty acid + Sphingosine
Fibro2	Fibroblast	Glycan	UAP1L1	endoplasmic reticulum Man9GlcNAc2 1,2-alpha-mannosidase	8.01782	1.37105	0.611762	0.0250162	0.264687	M00073	K23741	R06722	H2O + G00011 <=> D-Mannose + G10694
Fibro2	Fibroblast	Glycan	UAP1L1	endoplasmic reticulum Man9GlcNAc2 1,2-alpha-mannosidase	8.01782	1.37105	0.611762	0.0250162	0.264687	M00074	K23741	R06722	H2O + G00011 <=> D-Mannose + G10694
CD8 T Cell	T Cell	Other	MAT2A	S-adenosylmethionine synthetase	29.751	-0.846386	0.331323	0.0106321	0.278488	M00034	K00789	R00177	Orthophosphate + Diphosphate + S-Adenosyl-L-methionine <=> ATP + L-Methionine + H2O
Fibro1	Fibroblast	Sphingolipid	CERS2	very-long-chain ceramide synthase	38.702	-0.691148	0.323822	0.0328147	0.284394	M00094	K24621	R06517	Acyl-CoA + Sphinganine <=> CoA + Dihydroceramide
Fibro1	Fibroblast	Sphingolipid	CERS2	very-long-chain ceramide synthase	38.702	-0.691148	0.323822	0.0328147	0.284394	M00099	K24621	R06517	Acyl-CoA + Sphinganine <=> CoA + Dihydroceramide
Basal Keratinocyte	Keratinocyte	Energy	PLPP2	phosphatidate phosphatase	41.9786	0.8274	0.30978	0.00756429	0.288009	M00089	K01080	R02239	Phosphatidate + H2O <=> 1,2-Diacyl-sn-glycerol + Orthophosphate
CD1C+ DCs	Myeloid	Sphingolipid	DEGS1	sphingolipid 4-desaturase	28.0375	-0.82299	0.35811	0.0215534	0.291738	M00094	K04712	R06519	Dihydroceramide + 2 Ferrocytochrome b5 + Oxygen + 2 H+ <=> N-Acylsphingosine + 2 Ferricytochrome b5 + 2 H2O
CD1C+ DCs	Myeloid	Sphingolipid	DEGS1	sphingolipid 4-desaturase	28.0375	-0.82299	0.35811	0.0215534	0.291738	M00099	K04712	R06519	Dihydroceramide + 2 Ferrocytochrome b5 + Oxygen + 2 H+ <=> N-Acylsphingosine + 2 Ferricytochrome b5 + 2 H2O
Fibro1	Fibroblast	Sphingolipid	SPTLC2	serine palmitoyltransferase	14.2144	1.00608	0.477717	0.0352025	0.293882	M00094	K00654	R01281	Palmitoyl-CoA + L-Serine <=> 3-Dehydrosphinganine + CoA + CO2
Fibro1	Fibroblast	Sphingolipid	SPTLC2	serine palmitoyltransferase	14.2144	1.00608	0.477717	0.0352025	0.293882	M00099	K00654	R01281	Palmitoyl-CoA + L-Serine <=> 3-Dehydrosphinganine + CoA + CO2
Suprabasal Keratinocyte	Keratinocyte	Sphingolipid	CERS3	very-long-chain/ultra-long-chain ceramide synthase	99.8781	0.692384	0.290238	0.0170527	0.30001	M00094	K24622	R06517	Acyl-CoA + Sphinganine <=> CoA + Dihydroceramide
Suprabasal Keratinocyte	Keratinocyte	Sphingolipid	CERS3	very-long-chain/ultra-long-chain ceramide synthase	99.8781	0.692384	0.290238	0.0170527	0.30001	M00094	K24622	R06517	Acyl-CoA + Sphinganine <=> CoA + Dihydroceramide
Suprabasal Keratinocyte	Keratinocyte	Sphingolipid	CERS3	very-long-chain/ultra-long-chain ceramide synthase	99.8781	0.692384	0.290238	0.0170527	0.30001	M00099	K24622	R06517	Acyl-CoA + Sphinganine <=> CoA + Dihydroceramide
Suprabasal Keratinocyte	Keratinocyte	Sphingolipid	CERS3	very-long-chain/ultra-long-chain ceramide synthase	99.8781	0.692384	0.290238	0.0170527	0.30001	M00099	K24622	R06517	Acyl-CoA + Sphinganine <=> CoA + Dihydroceramide
Mac1	Myeloid	Other	MAT2A	S-adenosylmethionine synthetase	70.1071	-1.00018	0.496466	0.0439472	0.300013	M00034	K00789	R00177	Orthophosphate + Diphosphate + S-Adenosyl-L-methionine <=> ATP + L-Methionine + H2O
Suprabasal Keratinocyte	Keratinocyte	Energy	PLPP2	phosphatidate phosphatase	151.787	0.536146	0.225035	0.0171955	0.301208	M00089	K01080	R02239	Phosphatidate + H2O <=> 1,2-Diacyl-sn-glycerol + Orthophosphate
Pericyte1	Myocyte	Arginine	ODC1	ornithine decarboxylase	16.3783	-1.10933	0.495987	0.0253116	0.310185	M00134	K01581	R00670	L-Ornithine <=> Putrescine + CO2
Mac1	Myeloid	Energy	ACSL5	long-chain fatty-acid-CoA ligase	19.9694	-0.930889	0.470723	0.0479767	0.316369	M00086	K01897	R01280	ATP + Hexadecanoic acid + CoA <=> AMP + Palmitoyl-CoA + Diphosphate
Basal Keratinocyte	Keratinocyte	Energy	GPAT3	glycerol 3-phosphate acyltransferase	28.4804	-1.03044	0.394856	0.00906289	0.319233	M00089	K13506	R00851	sn-Glycerol 3-phosphate + Acyl-CoA <=> 1-Acyl-sn-glycerol 3-phosphate + CoA
Basal Keratinocyte	Keratinocyte	Energy	GPAT3	glycerol 3-phosphate acyltransferase	28.4804	-1.03044	0.394856	0.00906289	0.319233	M00089	K13508	R00851	sn-Glycerol 3-phosphate + Acyl-CoA <=> 1-Acyl-sn-glycerol 3-phosphate + CoA
UNKN2	Keratinocyte	Sphingolipid	DEGS1	sphingolipid 4-desaturase	17.8729	-0.879231	0.424938	0.0385385	0.320205	M00094	K04712	R06519	Dihydroceramide + 2 Ferrocytochrome b5 + Oxygen + 2 H+ <=> N-Acylsphingosine + 2 Ferricytochrome b5 + 2 H2O
UNKN2	Keratinocyte	Sphingolipid	DEGS1	sphingolipid 4-desaturase	17.8729	-0.879231	0.424938	0.0385385	0.320205	M00099	K04712	R06519	Dihydroceramide + 2 Ferrocytochrome b5 + Oxygen + 2 H+ <=> N-Acylsphingosine + 2 Ferricytochrome b5 + 2 H2O
CLEC9A+ DCs	Myeloid	Energy	GPAT3	glycerol 3-phosphate acyltransferase	23.6574	-0.947772	0.423149	0.0251034	0.327437	M00089	K13506	R00851	sn-Glycerol 3-phosphate + Acyl-CoA <=> 1-Acyl-sn-glycerol 3-phosphate + CoA
CLEC9A+ DCs	Myeloid	Energy	GPAT3	glycerol 3-phosphate acyltransferase	23.6574	-0.947772	0.423149	0.0251034	0.327437	M00089	K13508	R00851	sn-Glycerol 3-phosphate + Acyl-CoA <=> 1-Acyl-sn-glycerol 3-phosphate + CoA
CD4 Naive	T Cell	Other	MAT2A	S-adenosylmethionine synthetase	19.8004	-0.812091	0.360049	0.0241019	0.327649	M00034	K00789	R00177	Orthophosphate + Diphosphate + S-Adenosyl-L-methionine <=> ATP + L-Methionine + H2O
Melanocyte	Melanocyte	Sphingolipid	ASAH1	ceramidase	64.9542	0.482481	0.240468	0.0448113	0.335485	M00099	K12348	R01494	N-Acylsphingosine + H2O <=> Fatty acid + Sphingosine
Fibro1	Fibroblast	Glycan	MAN1A1	mannosyl-oligosaccharide alpha-1,2-mannosidase	110.37	-0.60337	0.305817	0.0484982	0.3567	M00073	K01230	R12479	G10694 + 3 H2O <=> G00012 + 3 D-Mannose
Fibro1	Fibroblast	Glycan	MAN1A1	mannosyl-oligosaccharide alpha-1,2-mannosidase	110.37	-0.60337	0.305817	0.0484982	0.3567	M00074	K01230	R12479	G10694 + 3 H2O <=> G00012 + 3 D-Mannose
M1 Activated Macrophages	Myeloid	Sphingolipid	SGPL1	sphinganine-1-phosphate aldolase	11.2585	1.05683	0.519792	0.0420346	0.357655	M00100	K01634	R06516	Sphingosine 1-phosphate <=> Ethanolamine phosphate + Hexadecenal
Pericyte1	Myocyte	Other	MAT2A	S-adenosylmethionine synthetase	40.148	-1.24884	0.596426	0.0362712	0.359286	M00034	K00789	R00177	Orthophosphate + Diphosphate + S-Adenosyl-L-methionine <=> ATP + L-Methionine + H2O
Basal Keratinocyte	Keratinocyte	Other	MTAP	5'-methylthioadenosine phosphorylase	8.56954	1.42931	0.57736	0.0133015	0.379288	M00034	K00772	R01402	5'-Methylthioadenosine + Orthophosphate <=> Adenine + S-Methyl-5-thio-D-ribose 1-phosphate
Fibro3	Fibroblast	Arginine	ASS1	argininosuccinate synthase	64.0713	0.660375	0.320672	0.0394614	0.383491	M00844	K01940	R01954	ATP + L-Citrulline + L-Aspartate <=> AMP + Diphosphate + N-(L-Arginino)succinate
Fibro3	Fibroblast	Arginine	ASS1	argG; argininosuccinate synthase	64.0713	0.660375	0.320672	0.0394614	0.383491	M00845	K01940	R01954	ATP + L-Citrulline + L-Aspartate <=> AMP + Diphosphate + N-(L-Arginino)succinate
Fibro3	Fibroblast	Other	ASS1	argininosuccinate synthase	64.0713	0.660375	0.320672	0.0394614	0.383491	M00029	K01940	R01954	ATP + L-Citrulline + L-Aspartate <=> AMP + Diphosphate + N-(L-Arginino)succinate
CD1C+ DCs	Myeloid	Tryptophan	KMO	kynurenine 3-monooxygenase	23.5001	-0.984984	0.487739	0.0434362	0.397924	M00912	K00486	R01960	L-Kynurenine + Oxygen + NADPH + H+ <=> 3-Hydroxy-L-kynurenine + NADP+ + H2O
Fibro3	Fibroblast	Tryptophan	IDO1	indoleamine 2,3-dioxygenase	3.61736	2.29837	1.16122	0.0477856	0.418965	M00912	K00463	R00678	L-Tryptophan + Oxygen <=> L-Formylkynurenine
CLEC9A+ DCs - Replicating	Myeloid	Energy	GPAT3	glycerol 3-phosphate acyltransferase	19.8116	-1.42039	0.587746	0.0156634	0.42367	M00089	K13506	R00851	sn-Glycerol 3-phosphate + Acyl-CoA <=> 1-Acyl-sn-glycerol 3-phosphate + CoA
CLEC9A+ DCs - Replicating	Myeloid	Energy	GPAT3	glycerol 3-phosphate acyltransferase	19.8116	-1.42039	0.587746	0.0156634	0.42367	M00089	K13508	R00851	sn-Glycerol 3-phosphate + Acyl-CoA <=> 1-Acyl-sn-glycerol 3-phosphate + CoA
Suprabasal Keratinocyte	Keratinocyte	Other	MTAP	5'-methylthioadenosine phosphorylase	13.489	1.03822	0.506564	0.0404101	0.432071	M00034	K00772	R01402	5'-Methylthioadenosine + Orthophosphate <=> Adenine + S-Methyl-5-thio-D-ribose 1-phosphate
CD4 Naive	T Cell	Other	MAT2B	S-adenosylmethionine synthetase	39.5514	0.662264	0.329762	0.0446109	0.432236	M00034	K00789	R00177	Orthophosphate + Diphosphate + S-Adenosyl-L-methionine <=> ATP + L-Methionine + H2O
vSMC	Myocyte	Other	MAT2A	S-adenosylmethionine synthetase	84.6163	-1.42694	0.479785	0.00293827	0.525311	M00034	K00789	R00177	Orthophosphate + Diphosphate + S-Adenosyl-L-methionine <=> ATP + L-Methionine + H2O
Neuronal	Neuronal	Tryptophan	IDO1	indoleamine 2,3-dioxygenase	4.31727	2.87679	1.20385	0.0168637	0.65656	M00912	K00463	R00678	L-Tryptophan + Oxygen <=> L-Formylkynurenine
Basal Keratinocyte	Keratinocyte	Glycan	MAN1A2	mannosyl-oligosaccharide alpha-1,2-mannosidase	31.0147	0.775797	0.381344	0.0419136	0.673333	M00073	K01230	R12479	G10694 + 3 H2O <=> G00012 + 3 D-Mannose
Basal Keratinocyte	Keratinocyte	Glycan	MAN1A2	mannosyl-oligosaccharide alpha-1,2-mannosidase	31.0147	0.775797	0.381344	0.0419136	0.673333	M00074	K01230	R12479	G10694 + 3 H2O <=> G00012 + 3 D-Mannose
Outer Root Sheath	Keratinocyte	Arginine	ODC1	ornithine decarboxylase	12.7619	-2.10283	0.935735	0.0246243	0.999555	M00134	K01581	R00670	L-Ornithine <=> Putrescine + CO2
Outer Root Sheath	Keratinocyte	Other	MAT2A	S-adenosylmethionine synthetase	7.6797	-1.59569	0.75073	0.0335437	0.999555	M00034	K00789	R00177	Orthophosphate + Diphosphate + S-Adenosyl-L-methionine <=> ATP + L-Methionine + H2O
LAMP3+ DCs	Myeloid	Energy	GAPDH	glyceraldehyde 3-phosphate dehydrogenase	178.939	0.688026	0.299465	0.0215895	0.999644	M00552	K00134	R01061	D-Glyceraldehyde 3-phosphate + Orthophosphate + NAD+ <=> 3-Phospho-D-glyceroyl phosphate + NADH + H+
vSMC	Myocyte	Arginine	ODC1	ornithine decarboxylase	36.4521	-1.04835	0.503113	0.0371857	0.999683	M00134	K01581	R00670	L-Ornithine <=> Putrescine + CO2
vSMC	Myocyte	Energy	GAPDH	glyceraldehyde 3-phosphate dehydrogenase	649.773	0.57563	0.277147	0.0378031	0.999683	M00552	K00134	R01061	D-Glyceraldehyde 3-phosphate + Orthophosphate + NAD+ <=> 3-Phospho-D-glyceroyl phosphate + NADH + H+
Langerhans Cells	Myeloid	Other	MAT2A	S-adenosylmethionine synthetase	7.29352	-1.99816	0.993265	0.0442502	0.999808	M00034	K00789	R00177	Orthophosphate + Diphosphate + S-Adenosyl-L-methionine <=> ATP + L-Methionine + H2O
Langerhans Cells	Myeloid	Energy	GAPDH	glyceraldehyde 3-phosphate dehydrogenase	239.738	1.04763	0.395763	0.00811788	0.999808	M00552	K00134	R01061	D-Glyceraldehyde 3-phosphate + Orthophosphate + NAD+ <=> 3-Phospho-D-glyceroyl phosphate + NADH + H+
IRS sebaceous	Keratinocyte	Other	MAT2A	S-adenosylmethionine synthetase	10.8042	-1.60723	0.678138	0.0177848	0.999827	M00034	K00789	R00177	Orthophosphate + Diphosphate + S-Adenosyl-L-methionine <=> ATP + L-Methionine + H2O
Dividing Fibroblast	Fibroblast	Glycan	MAN1A1	mannosyl-oligosaccharide alpha-1,2-mannosidase	6.65988	4.14403	2.04089	0.0423057	0.999976	M00073	K01230	R12479	G10694 + 3 H2O <=> G00012 + 3 D-Mannose
Dividing Fibroblast	Fibroblast	Glycan	MAN1A1	mannosyl-oligosaccharide alpha-1,2-mannosidase	6.65988	4.14403	2.04089	0.0423057	0.999976	M00074	K01230	R12479	G10694 + 3 H2O <=> G00012 + 3 D-Mannose
Unknown1	Endothelial	Energy	PLPP1	phosphatidate phosphatase	20.2957	1.40651	0.581285	0.0155354	0.99999	M00089	K01080	R02239	Phosphatidate + H2O <=> 1,2-Diacyl-sn-glycerol + Orthophosphate
Lymphatic ECs	Endothelial	Energy	GAPDH	glyceraldehyde 3-phosphate dehydrogenase	356.353	0.615758	0.253844	0.0152773	0.999994	M00552	K00134	R01061	D-Glyceraldehyde 3-phosphate + Orthophosphate + NAD+ <=> 3-Phospho-D-glyceroyl phosphate + NADH + H+
Arterial ECs	Endothelial	Energy	GPAT4	glycerol 3-phosphate acyltransferase	3.63079	-1.7195	0.869978	0.0480995		M00089	K13506	R00851	sn-Glycerol 3-phosphate + Acyl-CoA <=> 1-Acyl-sn-glycerol 3-phosphate + CoA
Arterial ECs	Endothelial	Energy	GPAT4	glycerol 3-phosphate acyltransferase	3.63079	-1.7195	0.869978	0.0480995		M00089	K13508	R00851	sn-Glycerol 3-phosphate + Acyl-CoA <=> 1-Acyl-sn-glycerol 3-phosphate + CoA
CD1C+ DCs	Myeloid	Sphingolipid	SGPL1	sphinganine-1-phosphate aldolase	6.2137	2.16019	0.931659	0.0204142		M00100	K01634	R06516	Sphingosine 1-phosphate <=> Ethanolamine phosphate + Hexadecenal
CD1C+ DCs	Myeloid	Other	CHPT1	diacylglycerol cholinephosphotransferase	5.92034	1.4331	0.722983	0.0474572		M00090	K00994	R01321	CDP-choline + 1,2-Diacyl-sn-glycerol <=> CMP + Phosphatidylcholine
CD1C+ DCs	Myeloid	Other	CHPT1	diacylglycerol cholinephosphotransferase	5.92034	1.4331	0.722983	0.0474572		M00090	K13644	R01321	CDP-choline + 1,2-Diacyl-sn-glycerol <=> CMP + Phosphatidylcholine
CD1C+ DCs	Myeloid	Sphingolipid	CHPT1	ethanolaminephosphotransferase	5.92034	1.4331	0.722983	0.0474572		M00092	K13644	R02057	CDP-ethanolamine + 1,2-Diacyl-sn-glycerol <=> CMP + Phosphatidylethanolamine
CD4 Naive	T Cell	Other	CHKB	choline kinase	1.5524	-2.06079	1.0284	0.0450825		M00090	K14156	R01021	ATP + Choline <=> ADP + Choline phosphate
CD4 Naive	T Cell	Sphingolipid	CHKB	ethanolamine kinase	1.5524	-2.06079	1.0284	0.0450825		M00092	K14156	R01468	ATP + Ethanolamine <=> ADP + Ethanolamine phosphate
CD4 T Cell	T Cell	Energy	GPAT3	glycerol 3-phosphate acyltransferase	6.08517	-2.23249	0.724751	0.00206759		M00089	K13506	R00851	sn-Glycerol 3-phosphate + Acyl-CoA <=> 1-Acyl-sn-glycerol 3-phosphate + CoA
CD4 T Cell	T Cell	Energy	GPAT3	glycerol 3-phosphate acyltransferase	6.08517	-2.23249	0.724751	0.00206759		M00089	K13508	R00851	sn-Glycerol 3-phosphate + Acyl-CoA <=> 1-Acyl-sn-glycerol 3-phosphate + CoA
CD8 T Cell	T Cell	Arginine	AZIN2	ornithine decarboxylase	1.83206	-2.21767	1.09197	0.0422656		M00134	K01581	R00670	L-Ornithine <=> Putrescine + CO2
CD8 T Cell	T Cell	Other	CHKA	choline kinase	9.23565	-1.47929	0.606656	0.0147509		M00090	K14156	R01021	ATP + Choline <=> ADP + Choline phosphate
CD8 T Cell	T Cell	Sphingolipid	CHKA	ethanolamine kinase	9.23565	-1.47929	0.606656	0.0147509		M00092	K14156	R01468	ATP + Ethanolamine <=> ADP + Ethanolamine phosphate
Fibro1	Fibroblast	Arginine	AZIN2	ornithine decarboxylase	1.94568	-2.22221	1.08612	0.0407558		M00134	K01581	R00670	L-Ornithine <=> Putrescine + CO2
Fibro1	Fibroblast	Energy	GPAM	glycerol 3-phosphate acyltransferase	2.25632	-2.83055	1.12549	0.0119054		M00089	K00629	R00851	sn-Glycerol 3-phosphate + Acyl-CoA <=> 1-Acyl-sn-glycerol 3-phosphate + CoA
M1 Activated Macrophages	Myeloid	Energy	PLPP3	phosphatidate phosphatase	3.31908	-2.49671	0.948139	0.0084567		M00089	K01080	R02239	Phosphatidate + H2O <=> 1,2-Diacyl-sn-glycerol + Orthophosphate
M1 Activated Macrophages	Myeloid	Arginine	ASS1	argininosuccinate synthase	2.38517	-3.46716	1.25313	0.00566099		M00844	K01940	R01954	ATP + L-Citrulline + L-Aspartate <=> AMP + Diphosphate + N-(L-Arginino)succinate
M1 Activated Macrophages	Myeloid	Arginine	ASS1	argG; argininosuccinate synthase	2.38517	-3.46716	1.25313	0.00566099		M00845	K01940	R01954	ATP + L-Citrulline + L-Aspartate <=> AMP + Diphosphate + N-(L-Arginino)succinate
M1 Activated Macrophages	Myeloid	Other	ASS1	argininosuccinate synthase	2.38517	-3.46716	1.25313	0.00566099		M00029	K01940	R01954	ATP + L-Citrulline + L-Aspartate <=> AMP + Diphosphate + N-(L-Arginino)succinate
Melanocyte	Melanocyte	Energy	ACSL1	long-chain fatty-acid-CoA ligase	4.26354	1.92025	0.799996	0.0163805		M00086	K01897	R01280	ATP + Hexadecanoic acid + CoA <=> AMP + Palmitoyl-CoA + Diphosphate
Melanocyte	Melanocyte	Sphingolipid	ETNK1	ethanolamine kinase	7.15785	-1.44479	0.687348	0.0355553		M00092	K00894	R01468	ATP + Ethanolamine <=> ADP + Ethanolamine phosphate
NK Cells	NK Cells	Arginine	ASS1	argininosuccinate synthase	4.92141	-4.44883	1.59701	0.00534088		M00844	K01940	R01954	ATP + L-Citrulline + L-Aspartate <=> AMP + Diphosphate + N-(L-Arginino)succinate
NK Cells	NK Cells	Arginine	ASS1	argG; argininosuccinate synthase	4.92141	-4.44883	1.59701	0.00534088		M00845	K01940	R01954	ATP + L-Citrulline + L-Aspartate <=> AMP + Diphosphate + N-(L-Arginino)succinate
NK Cells	NK Cells	Other	ASS1	argininosuccinate synthase	4.92141	-4.44883	1.59701	0.00534088		M00029	K01940	R01954	ATP + L-Citrulline + L-Aspartate <=> AMP + Diphosphate + N-(L-Arginino)succinate
TCell1	T Cell	Energy	GPAT3	glycerol 3-phosphate acyltransferase	4.8288	-2.00694	0.897958	0.025417		M00089	K13506	R00851	sn-Glycerol 3-phosphate + Acyl-CoA <=> 1-Acyl-sn-glycerol 3-phosphate + CoA
TCell1	T Cell	Energy	GPAT3	glycerol 3-phosphate acyltransferase	4.8288	-2.00694	0.897958	0.025417		M00089	K13508	R00851	sn-Glycerol 3-phosphate + Acyl-CoA <=> 1-Acyl-sn-glycerol 3-phosphate + CoA
UNKN1	Keratinocyte	Energy	GPAT3	glycerol 3-phosphate acyltransferase	7.82387	-1.79518	0.642141	0.00518007		M00089	K13506	R00851	sn-Glycerol 3-phosphate + Acyl-CoA <=> 1-Acyl-sn-glycerol 3-phosphate + CoA
UNKN1	Keratinocyte	Energy	GPAT3	glycerol 3-phosphate acyltransferase	7.82387	-1.79518	0.642141	0.00518007		M00089	K13508	R00851	sn-Glycerol 3-phosphate + Acyl-CoA <=> 1-Acyl-sn-glycerol 3-phosphate + CoA
UNKN1	Keratinocyte	Energy	PLPP2	phosphatidate phosphatase	8.12414	1.36803	0.626555	0.0290048		M00089	K01080	R02239	Phosphatidate + H2O <=> 1,2-Diacyl-sn-glycerol + Orthophosphate
Venular ECs	Endothelial	Energy	AGPAT4	1-acyl-sn-glycerol-3-phosphate acyltransferase	13.395	1.13883	0.520796	0.0287631		M00089	K13523	R02241	Phosphatidate + CoA <=> 1-Acyl-sn-glycerol 3-phosphate + Acyl-CoA
