## Supplementary Table 8 for "Multiomics Reveals Compartmentalized Immune Responses and Tissue-Vascular Signatures in Lyme Disease"

### Sheet: Sheet1
Table S8: Functions of metabolic enzymes shown in Fig. 7d.
Gene	Enzyme name	Function
IDO-1	Indoleamine 2, 3-dioxygenase 1	IFN-γ-inducible enzyme which catalyzes the rate-limiting step in the kynurenine pathway of tryptophan metabolism
SPHK1	Sphingosine kinase 1	phosphorylates sphingosine to produce S1P
ASAH1	Acid ceramidase	hydrolyzes ceramide into sphingosine and free fatty acids
SGPL1	Sphingosine-1-phosphate lyase 1	degrades S1P
PLPP1	Phospholipid Phosphatase 1	regulates the levels of bioactive lipids by dephosphorylating various lipid phosphate esters, including phosphatidic acid (PA), lysophosphatidic acid (LPA), and S1P
MBOAT2	Membrane-bound O-acyltransferase domain-containing 2	involved in lipid remodeling through the reacylation of lysophospholipids to produce phospholipids
UAP1L1	UDP-N-acetylglucosamine pyrophosphorylase-1-like-1	crucial for the synthesis of UDP-N-acetylglucosamine (UDP-GlcNAc), which is used in protein O-GlcNAcylation, a modification that regulates protein function and stability, promoting cell proliferation and survival
GPAT3	Glycerol-3-Phosphate Acyltransferase 3	crucial for the synthesis of triglycerides and phospholipids by converting glycerol-3-phosphate to LPA in the initial step of the pathway
ACSL5	Acyl-CoA synthetase long-chain family member 5	involved in the catalyzing the conversion of free long-chain fatty acids into their acyl-CoA derivatives, important for the synthesis of phospholipids and other complex lipids that make up cellular membranes
MAN1A1	Mannosidase Alpha Class 1A Member 1	alpha-mannosidase that catalyzes the removal of mannose residues from glycoproteins during N-glycan maturation
MAT2A	Methionine Adenosyltransferase 2A	responsible for the synthesis of S-adenosylmethionine, a key methyl donor in cellular methylation reactions
GAPDH	Glyceraldehyde 3-phosphate dehydrogenase	plays a key role in glycolysis, the metabolic pathway that breaks down glucose to produce energy. GAPDH catalyzes the sixth step of glycolysis, converting glyceraldehyde-3-phosphate to 1,3-bisphosphoglycerate
